# Hippocampal recruitment of cortical engrams underlies remote memory generalization

**DOI:** 10.64898/2026.04.30.721635

**Authors:** Gabriel Berdugo-Vega, Irene Ferreres, Jules Orsat, Myriam Schioppa, Johannes Gräff

## Abstract

Time-dependent generalization of remote fear memories is generally viewed as a passive and progressive loss of contextual precision, yet its underlying mechanisms remain poorly understood. Here, we investigated the neurobiological correlates of remote generalization using a combination of engram and projection-specific manipulation technologies in mice. Our results show that remote fear generalization results in an increased recruitment of learning-associated engrams into recall ensembles in the medial prefrontal cortex (mPFC), a crucial brain area for remote memory storage. Moreover, we find that this recruitment, and concomitantly remote generalization, requires ventral hippocampal (vCA1) inputs conveying contextual information to the mPFC, for which activity of parvalbumin-expressing interneurons proves necessary. Together, our findings suggest that time-dependent fear generalization arises from active hippocampal-prefrontal circuit mechanisms rather than passive loss of contextual information.
