## Supplementary material for "Hippocampal recruitment of cortical engrams underlies remote memory generalization": Table S1: Statistics

### Sheet: Main
Supplementary Table 1. Statistical tests used in each panel figure, with statistic and significance as indicated
	Fig. 1B
	Mixed effects analysis
	Tukey's multiple comparisons test	Adjusted P value	Summary	F (DFn, DFd)
	Time	<0.0001	****	F (2, 98) = 167.2
	Group	<0.0001	****	F (1, 98) = 38.05
	Interaction time x group	<0.0001	****	F (2, 98) = 11.45
	Tukey's multiple comparisons test	Adjusted P value	Summary
	AA
	FC vs. rec	<0.0001	****
	FC vs. rem	<0.0001	****
	rec vs. rem	0.5336	ns
	AC
	FC vs. rec	<0.0001	****
	FC vs. rem	<0.0001	****
	rec vs. rem	0.0005	***
	Fig. 1D
	Repeated Measures Two-way ANOVA
	ANOVA table	P value	Summary	F (DFn, DFd)
	interaction cell type x group	0.0029	**	F (1, 28) = 10.68
	cell type	<0.0001	****	F (1, 28) = 709.3
	group	0.0369	*	F (1, 28) = 4.802
	Sidak's multiple comparisons test	Adjusted P value	Summary
	AA vs. AC
	Tom+	0.9401	ns
	cFos+	0.0008	***
	Fig. 1F
	Unpaired t test, two tailed
		P value	Summary	t, df
		0.2918	ns	t=1.075, df=28
	Fig. 1G
	Unpaired t test, two tailed
		P value	Summary	t, df
		0.0017	**	t=3.481, df=28
	Fig. 1H
	Unpaired t test, two tailed
		P value	Summary	t, df
		0.0078	**	t=2.865, df=28
	Paired t test, two tailed (total vs. chance, AA)
		P value	Summary	t, df
		<0.0001	****	t=12.26, df=12
	Paired t test, two tailed (total vs. chance, AC)
		P value	Summary	t, df
		<0.0001	****	t=27.25, df=16
	Fig. 1J
	Unpaired t test, two tailed (reactivation of encoding engram vCA1)
		P value	Summary	t, df
		0.303	ns	t=1.050, df=27
	Unpaired t test, two tailed (recruitment into recall ensemble vCA1)
		P value	Summary	t, df
		0.0151	*	t=2.595, df=27
	Unpaired t test, two tailed (normalized reactivation vCA1)
		P value	Summary	t, df
		0.0111	*	t=2.726, df=27
	Paired t test, two tailed (total vs. chance, AA vCA1)
		P value	Summary	t, df
		<0.0001	****	t=8.733, df=11
	Paired t test, two tailed (total vs. chance, AC vCA1)
		P value	Summary	t, df
		<0.0001	****	t=16.52, df=16
	Fig. 1L
	Repeated Measures Two-way ANOVA
	ANOVA table	P value	Summary	F (DFn, DFd)
	interaction cell type x group	0.1312	ns	F (1, 20) = 2.477
	cell type	<0.0001	****	F (1, 20) = 27.23
	group	0.1022	ns	F (1, 20) = 2.934
	Sidak's multiple comparisons test	Adjusted P value	Summary
	AA vs. AC
	GFP–	0.9938	ns
	GFP+	0.0499	*
	Paired t test, two tailed (GFP+ vs. GFP–, AA)
		P value	Summary	t, df
		0.0127	*	t=3.197, df=8
	Paired t test, two tailed (GFP+ vs. GFP–, AC)
		P value	Summary	t, df
		0.0002	***	t=4.328, df=28
	Fig. 1M
	Repeated Measures Two-way ANOVA
	ANOVA table	P value	Summary	F (DFn, DFd)
	interaction cell type x group	0.013	*	F (1, 26) = 7.120
	cell type	0.5328	ns	F (1, 26) = 0.3997
	group	0.0014	**	F (1, 26) = 12.85
	Sidak's multiple comparisons test	Adjusted P value	Summary
	cFos– vs. cFos+
	AA	0.0007	***
	AC	0.7401	ns
	Fig. 1O
	Unpaired t test, two tailed
		P value	Summary	t, df
		0.082	ns	t=1.807, df=27
	Fig. 2B
	Repeated Measures Two-way ANOVA – AA
	ANOVA table	P value	Summary	F (DFn, DFd)
	interaction time x group	0.8935	ns	F (1, 12) = 0.01868
	time	<0.0001	****	F (1, 12) = 82.00
	group	0.9359	ns	F (1, 12) = 0.006748
	Sidak's multiple comparisons test	Adjusted P value	Summary
	VEH vs. CNO
	FC	0.9994	ns
	remote recall	0.9856	ns
	Repeated Measures Two-way ANOVA – AC
	ANOVA table	P value	Summary	F (DFn, DFd)
	interaction time x group	0.1444	ns	F (1, 17) = 2.341
	time	<0.0001	****	F (1, 17) = 144.3
	group	0.0192	*	F (1, 17) = 6.689
	Sidak's multiple comparisons test	Adjusted P value	Summary
	VEH vs. CNO
	FC	0.8199	ns
	remote recall	0.0144	*
	Fig. 2D
	Unpaired t test, two tailed
		P value	Summary	t, df
		0.0422	*	t=2.481, df=7
	Fig. 2F
	Repeated Measures Two-way ANOVA – vCA1–mpFC inhibition
	ANOVA table	P value	Summary	F (DFn, DFd)
	interaction area x group	0.8147	ns	F (1, 8) = 0.05870
	area	<0.0001	****	F (1, 8) = 107.0
	group	0.1703	ns	F (1, 8) = 2.271
	Sidak's multiple comparisons test	Adjusted P value	Summary
	VEH vs. CNO
	Periphery	0.545	ns
	Center	0.8003	ns
	Repeated Measures Two-way ANOVA – CNO control (mocks)
	ANOVA table	P value	Summary	F (DFn, DFd)
	interaction area x group	0.3416	ns	F (1, 10) = 0.9968
	area	<0.0001	****	F (1, 10) = 166.4
	group	0.4318	ns	F (1, 10) = 0.6711
	Sidak's multiple comparisons test	Adjusted P value	Summary
	VEH vs. CNO
	Periphery	0.3845	ns
	Center	0.895	ns
	Fig. 3B
	Repeated Measures Two-way ANOVA – C engram inhibition
	ANOVA table	P value	Summary	F (DFn, DFd)
	interaction time x group	0.065	ns	F (1, 15) = 3.965
	time	<0.0001	****	F (1, 15) = 114.0
	group	0.109	ns	F (1, 15) = 2.903
	Sidak's multiple comparisons test	Adjusted P value	Summary
	VEH vs. CNO
	FC	0.9998	ns
	remote recall	0.029	*
	Repeated Measures Two-way ANOVA – A engram inhibition
	ANOVA table	P value	Summary	F (DFn, DFd)
	interaction time x group	0.5095	ns	F (1, 10) = 0.4680
	time	<0.0001	****	F (1, 10) = 77.53
	group	0.7603	ns	F (1, 10) = 0.09836
	Sidak's multiple comparisons test	Adjusted P value	Summary
	VEH vs. CNO
	FC	0.9663	ns
	remote recall	0.7449	ns
	Repeated Measures Two-way ANOVA – homecage engram inhibition
	ANOVA table	P value	Summary	F (DFn, DFd)
	interaction time x group	0.5177	ns	F (1, 9) = 0.4533
	time	<0.0001	****	F (1, 9) = 117.3
	group	0.5792	ns	F (1, 9) = 0.3310
	Sidak's multiple comparisons test	Adjusted P value	Summary
	VEH vs. CNO
	FC	0.9979	ns
	remote recall	0.6272	ns
	Fig. 3E
	Unpaired t test, two tailed
		P value	Summary	t, df
		0.0008	***	t=7.255, df=5
	Fig. 4A
	Unpaired t test, two tailed (TRAP2-Ai14)
		P value	Summary	t, df
		0.0002	***	t=4.768, df=15
	Unpaired t test, two tailed (cFos::tTA)
		P value	Summary	t, df
		0.0056	**	t=4.206, df=6
	Fig. 4D
	Repeated Measures Two-way ANOVA
	ANOVA table	P value	Summary	F (DFn, DFd)
	interaction time x group	0.3058	ns	F (1, 11) = 1.154
	time	<0.0001	****	F (1, 11) = 690.7
	group	0.0397	*	F (1, 11) = 5.437
	Sidak's multiple comparisons test	Adjusted P value	Summary
	VEH vs. CNO
	FC	0.7134	ns
	remote recall	0.0554	ns
	Fig. 4E
	Unpaired t test, two tailed
		P value	Summary	t, df
		0.0125	*	t=3.109, df=9
	Fig. 4F
	Unpaired t test, two tailed
		P value	Summary	t, df
		0.0431	*	t=2.353, df=9

### Sheet: suppl
	Fig. S1A
	Repeated Measures Two-way ANOVA
	ANOVA table	P value	Summary	F (DFn, DFd)
	interaction cell type x group	0.1438	ns	F (1, 28) = 2.261
	cell type	<0.0001	****	F (1, 28) = 1662
	group	0.0424	*	F (1, 28) = 4.520
	Sidak's multiple comparisons test	Adjusted P value	Summary
	AA vs. AC
	Tom–	0.0249	*
	Tom+	0.4201	ns
	Fig. S1C
	Repeated Measures Two-way ANOVA
	ANOVA table	P value	Summary	F (DFn, DFd)
	interaction cell type x group	0.0123	*	F (1.084, 29.26) = 6.848
	cell type	<0.0001	****	F (1.084, 29.26) = 661.2
	group	0.0504	ns	F (1, 27) = 4.194
	Sidak's multiple comparisons test	Adjusted P value	Summary
	AA vs. AC
	GFP+	0.5773	ns
	Tom+	0.6051	ns
	cFos+	0.0311	*
	Fig. S1E
	Unpaired t test, one tailed
		P value	Summary	t, df
		0.0356	*	t=1.952, df=14
	Fig. S2A
	Repeated Measures Two-way ANOVA – AA inhibition
	ANOVA table	P value	Summary	F (DFn, DFd)
	interaction cell type x group	0.1895	ns	F (1, 9) = 2.014
	cell type	<0.0001	****	F (1, 9) = 145.7
	group	0.7702	ns	F (1, 9) = 0.09067
	Sidak's multiple comparisons test	Adjusted P value	Summary
	VEH vs. CNO
	GFP+	0.7824	ns
	cFos+	0.484	ns
	Repeated Measures Two-way ANOVA – AC inhibition
	ANOVA table	P value	Summary	F (DFn, DFd)
	interaction cell type x group	0.1687	ns	F (1, 7) = 2.356
	cell type	<0.0001	****	F (1, 7) = 290.2
	group	0.4345	ns	F (1, 7) = 0.6873
	Sidak's multiple comparisons test	Adjusted P value	Summary
	VEH vs. CNO
	GFP+	0.2551	ns
	cFos+	0.9644	ns
	Fig. S2B
	Unpaired t test, two tailed – AA
		P value	Summary	t, df
		0.0785	ns	t=1.984, df=9
	Unpaired t test, two tailed – AC
		P value	Summary	t, df
		0.0422	*	t=2.481, df=7
	Fig. S2C
	Paired t test, two tailed
		P value	Summary	t, df
		0.0475	*	t=2.826, df=4
	Fig. S2D
	Unpaired t test, two tailed – vCA1-mPFC inhibition, velocity
		P value	Summary	t, df
		0.7483	ns	t=0.3321, df=8
	Unpaired t test, two tailed – vCA1-mPFC inhibition, distance
		P value	Summary	t, df
		0.7484	ns	t=0.3320, df=8
	Unpaired t test, two tailed – CNO control, velocity
		P value	Summary	t, df
		0.907	ns	t=0.1198, df=10
	Unpaired t test, two tailed – CNO control, distance
		P value	Summary	t, df
		0.9075	ns	t=0.1191, df=10
	Fig. S3A
	Unpaired t test, two tailed
		P value	Summary	t, df
		0.0945	ns	t=1.754, df=60
	Fig. S3B
	Repeated Measures Two-way ANOVA – AA
	ANOVA table	P value	Summary	F (DFn, DFd)
	interaction time x group	0.8606	ns	F (1, 17) = 0.03177
	time	<0.0001	****	F (1, 17) = 86.13
	group	0.5917	ns	F (1, 17) = 0.2988
	Sidak's multiple comparisons test	Adjusted P value	Summary
	VEH vs. CNO
	FC	0.9682	ns
	remote recall	0.8585	ns
	Fig. S3D
	Unpaired t test, two tailed – TRAP2-Ai14
		P value	Summary	t, df
		0.0057	**	t=3.222, df=15
	Unpaired t test, two tailed – cFos::tTA
		P value	Summary	t, df
		0.0076	**	t=3.944, df=6
	Fig. S3E
	Unpaired t test, two tailed – % PV activity AA
		P value	Summary	t, df
		0.705	ns	t=0.3944, df=7
	Unpaired t test, two tailed – % PV activity AC
		P value	Summary	t, df
		0.0018	**	t=4.877, df=7
	Unpaired t test, two tailed – Normalizaed PV activation AA
		P value	Summary	t, df
		0.5105	ns	t=0.6932, df=7
	Unpaired t test, two tailed – Normalizaed PV activation AC
		P value	Summary	t, df
		0.0192	*	t=3.026, df=7
